# MARTi: a real-time analysis and visualisation tool for nanopore metagenomics

**DOI:** 10.1101/2025.02.14.638261

**Authors:** Ned Peel, Samuel Martin, Darren Heavens, Douglas W Yu, Matthew D Clark, Richard M Leggett

## Abstract

The emergence of nanopore sequencing technology has the potential to transform metagenomics by offering low-cost, portable, and long-read sequencing capabilities. Furthermore, these platforms enable real-time data generation, which could significantly reduce the time from sample collection to result, a crucial factor for point-of-care diagnostics and bio-surveillance. However, the full potential of real-time metagenomics remains largely unfulfilled due to a lack of accessible, open-source bioinformatic tools.

We present MARTi (Metagenomic Analysis in Real-Time), an innovative open-source software designed for the real-time analysis, visualisation, and exploration of metagenomic data. MARTi supports various classification methods, including BLAST, Centrifuge, and Kraken2, letting users customise parameters and utilise their own databases for taxonomic classification and antimicrobial resistance analysis. With a user-friendly, browser-based graphical interface, MARTi provides dynamic, real-time updates on community composition and AMR gene identification.

MARTi’s architecture and operational flexibility make it suitable for diverse research applications, ranging from in-field analysis to large-scale metagenomic studies. Using both simulated and real-world data, we demonstrate MARTi’s performance in read classification, taxon detection, and relative abundance estimation. By bridging the gap between sequencing and actionable insights, MARTi marks a significant advance in the accessibility and functionality of real-time metagenomic analysis.
