## Supplementary Tables S1-S4 for "MARTi: a real-time analysis and visualisation tool for nanopore metagenomics"

### Sheet: Contents
Supplemental Table S1. Mock community simulated read composition
Supplemental Table S2. Read classification metrics of simulated mock community reads
Supplemental Table S3. Taxa detection metrics for different pipelines using simulated mock community reads
Supplemental Table S4. Relative taxonomic abundance Bray-Curtis dissimilarity scores for different pipelines using a simulated mock community

### Sheet: Supplemental_Table_S1
Supplemental Table S1. Mock community simulated read composition
Species	Read count	Read %
Akkermansia muciniphila	4000	4
Bacteroides fragilis	8000	8
Bifidobacterium adolescentis	16000	16
Candida albicans	1500	1.5
Clostridioides difficile	4000	4
Clostridium perfringens	500	0.5
Enterococcus faecalis	1000	1
Escherichia coli	2500	2.5
Faecalibacterium prausnitzii	14000	14
Fusobacterium nucleatum	6000	6
Lactobacillus fermentum	6000	6
Methanobrevibacter smithii	3000	3
Prevotella corporis	8000	8
Roseburia hominis	12000	12
Saccharomyces cerevisiae	1500	1.5
Salmonella enterica	2000	2
Veillonella rogosae	10000	10
Total	100000	100

### Sheet: Supplemental_Table_S2
Supplemental Table S2. Read classification metrics of simulated mock community reads
	~3.6 kb read N50								~11 kb read N50
	Species				Genus				Species				Genus
Pipeline	Recall	Precision	F1	F0.5	Recall	Precision	F1	F0.5	Recall	Precision	F1	F0.5	Recall	Precision	F1	F0.5
MARTi-BLAST-nt-0.0	0.60264	0.972188	0.744055	0.865982	0.74769	0.980217	0.848308	0.922819	0.64831	0.967526	0.776387	0.880789	0.77266	0.966453	0.858759	0.920289
MARTi-BLAST-nt-0.1	0.60264	0.975083	0.744901	0.867817	0.74953	0.980444	0.849576	0.92354	0.64831	0.970698	0.777406	0.88289	0.77485	0.96751	0.860529	0.921677
MARTi-BLAST-nt-1.0	0.5913	1	0.743166	0.878551	0.76016	1	0.86374	0.940643	0.6445	0.981288	0.77801	0.888436	0.77728	0.983899	0.868469	0.934231
MARTi-BLAST-meta-0.0	0.65088	0.924139	0.763805	0.852553	0.82472	0.99705	0.902734	0.957054	0.68544	0.917112	0.78453	0.859042	0.83055	0.997346	0.906338	0.958834
MARTi-BLAST-meta-0.1	0.65088	0.929258	0.765548	0.856034	0.8286	0.997676	0.905312	0.958557	0.68544	0.923052	0.786696	0.863205	0.83536	0.997647	0.90932	0.960334
MARTi-BLAST-meta-1.0	0.63941	0.948651	0.763922	0.864984	0.83858	1	0.912204	0.962929	0.68177	0.940736	0.790586	0.874315	0.84459	1	0.915748	0.964505
MARTi-Centrifuge-meta-0.0	0.76711	0.87771	0.818692	0.85311	0.79248	0.989153	0.879961	0.942378	0.79428	0.875278	0.832814	0.857783	0.80356	0.990533	0.887304	0.946487
MARTi-Centrifuge-meta-0.1	0.76711	0.883035	0.821	0.857129	0.79775	0.991856	0.884276	0.945829	0.79428	0.880576	0.835205	0.861849	0.80902	0.991981	0.891207	0.949055
MARTi-Centrifuge-meta-1.0	0.76216	0.907247	0.828399	0.873973	0.81648	0.999743	0.898866	0.956792	0.78932	0.900095	0.841076	0.87552	0.82417	0.999757	0.903512	0.958899
EPI2ME-Centrifuge-meta-0.0	0.71243	0.808028	0.757224	0.786909	0.7222	0.965482	0.826306	0.904541	0.72005	0.788465	0.752706	0.773761	0.7243	0.958881	0.825244	0.900548
MARTi-Kraken2-pluspf8-0.0	0.72782	0.913784	0.810269	0.869359	0.80803	0.972125	0.882514	0.934182	0.80469	0.917957	0.8576	0.892822	0.82499	0.967889	0.890745	0.935482
MARTi-Kraken2-pluspf8-0.1	0.72782	0.923419	0.814034	0.876317	0.81634	0.979071	0.890331	0.941534	0.80469	0.925325	0.860801	0.898388	0.83197	0.971009	0.896128	0.939603
MARTi-Kraken2-pluspf8-1.0	0.72288	0.946426	0.819685	0.8913	0.83082	0.983766	0.900847	0.948832	0.79973	0.947873	0.867523	0.914011	0.84797	0.976598	0.90775	0.947842
EPI2ME-Kraken2-pluspf8-0.0	0.72782	0.913784	0.810269	0.869359	0.80803	0.972125	0.882514	0.934182	0.80469	0.917957	0.8576	0.892822	0.82499	0.967889	0.890745	0.935482
MARTi-BLAST-pluspf8-0.0	0.63135	0.968952	0.764541	0.875338	0.84972	0.981212	0.910744	0.951756	0.67773	0.96474	0.796159	0.889409	0.85002	0.976743	0.908986	0.948463
MARTi-BLAST-pluspf8-0.1	0.63135	0.970278	0.764953	0.876203	0.85061	0.982274	0.911713	0.952778	0.67773	0.966984	0.796922	0.890934	0.85165	0.977021	0.910038	0.949079
MARTi-BLAST-pluspf8-1.0	0.62805	1	0.771537	0.894098	0.86499	0.984902	0.921059	0.958331	0.67383	0.979219	0.798315	0.897837	0.85553	0.980989	0.913974	0.953037

### Sheet: Supplemental_Table_S3
Supplemental Table S3. Taxa detection metrics for different pipelines using simulated mock community reads
	Species							Genus
Pipeline	True positives	False positives	False negatives	Recall	Precision	F1	F0.5	True positives	False positives	False negatives	Recall	Precision	F1	F0.5
MARTi-BLAST-nt-0.0	17	25	0	1	0.4	0.58	0.46	17	17	0	1	0.5	0.666667	0.555556
MARTi-BLAST-nt-0.1	17	7	0	1	0.71	0.83	0.75	17	3	0	1	0.85	0.918919	0.876289
MARTi-BLAST-nt-1.0	15	0	2	0.88	1	0.94	0.97	16	0	1	0.94	1	0.969697	0.987654
MARTi-BLAST-meta-0.0	16	48	1	0.94	0.25	0.4	0.29	17	25	0	1	0.4	0.576271	0.45946
MARTi-BLAST-meta-0.1	16	16	1	0.94	0.5	0.65	0.55	17	1	0	1	0.94	0.971429	0.955056
MARTi-BLAST-meta-1.0	14	2	3	0.82	0.88	0.85	0.86	16	0	1	0.94	1	0.969697	0.987654
MARTi-Centrifuge-meta-0.0	16	77	1	0.94	0.17	0.29	0.21	17	127	0	1	0.12	0.21118	0.143339
MARTi-Centrifuge-meta-0.1	16	18	1	0.94	0.47	0.63	0.52	17	4	0	1	0.81	0.894737	0.841584
MARTi-Centrifuge-meta-1.0	15	5	2	0.88	0.75	0.81	0.77	16	0	1	0.94	1	0.969697	0.987654
EPI2ME-Centrifuge-meta-0.0	14	55	3	0.82	0.2	0.33	0.24	17	280	0	1	0.06	0.10828	0.0705394
MARTi-Kraken2-pluspf8-0.0	17	118	0	1	0.13	0.22	0.15	17	103	0	1	0.14	0.248175	0.171026
MARTi-Kraken2-pluspf8-0.1	17	15	0	1	0.53	0.69	0.59	17	4	0	1	0.81	0.894737	0.841584
MARTi-Kraken2-pluspf8-1.0	16	3	1	0.94	0.84	0.89	0.86	16	1	1	0.94	0.94	0.941176	0.941176
EPI2ME-Kraken2-pluspf8-0.0	17	118	0	1	0.13	0.22	0.15	17	103	0	1	0.14	0.248175	0.171026
MARTi-BLAST-pluspf8-0.0	17	27	0	1	0.39	0.56	0.44	17	20	0	1	0.46	0.62963	0.515151
MARTi-BLAST-pluspf8-0.1	17	9	0	1	0.65	0.79	0.7	17	2	0	1	0.89	0.944444	0.913979
MARTi-BLAST-pluspf8-1.0	16	0	1	0.94	1	0.97	0.99	16	1	1	0.94	0.94	0.941176	0.941176

### Sheet: Supplemental_Table_S4
Supplemental Table S4. Relative taxonomic abundance Bray-Curtis dissimilarity scores for different pipelines using a simulated mock community
Pipeline	Species-level	Genus-level
MARTi-BLAST-nt-0.0	0.2244	0.135
MARTi-BLAST-nt-0.1	0.2238	0.1349
MARTi-BLAST-nt-1.0	0.2329	0.1355
MARTi-BLAST-meta-0.0	0.2034	0.0561
MARTi-BLAST-meta-0.1	0.2017	0.056
MARTi-BLAST-meta-1.0	0.2092	0.0595
MARTi-Centrifuge-meta-0.0	0.1715	0.0482
MARTi-Centrifuge-meta-0.1	0.1694	0.0477
MARTi-Centrifuge-meta-1.0	0.1625	0.05
EPI2ME-Centrifuge-meta-0.0	0.2557	0.0776
MARTi-Kraken2-pluspf8-0.0	0.1518	0.0655
MARTi-Kraken2-pluspf8-0.1	0.1464	0.0641
MARTi-Kraken2-pluspf8-1.0	0.1396	0.0673
EPI2ME-Kraken2-pluspf8-0.0	0.1518	0.0655
MARTi-BLAST-pluspf8-0.0	0.2056	0.0692
MARTi-BLAST-pluspf8-0.1	0.2053	0.069
MARTi-BLAST-pluspf8-1.0	0.2018	0.0728
